# Bias-mitigated microbiome inference refines coronary artery disease signature

**DOI:** 10.64898/2026.06.04.730260

**Authors:** Luke Honeybrook

## Abstract

Roughly half the cells in the human body are microbial, and changes in these communities are increasingly implicated in cardiovascular, metabolic, and oncological diseases. Yet identifying which taxa truly differ in abundance, differential abundance (DA), is distorted by four major sources of bias: loss of total microbial load, taxa measurement efficiencies, arbitrary pseudocounts required to handle pervasive zeros, and contamination which has recently driven retractions. No existing DA method accounts for all four. Here we introduce BootDA, a non-parametric bootstrap-based method that explicitly models each bias source without data transformations, pseudocounts, parametric assumptions, or assuming that most taxa are non-DA. In semi-parametric simulations preserving the sparsity (>70% zeros) and correlation structure of real 16S amplicon data, BootDA achieved the highest sensitivity among tested methods, including ANCOM-BC2, LinDA, MaAsLin 3, and Wilcoxon tests, while controlling the false discovery rate. Performance was retained in low biomass settings when contamination contributed ∼50% of counts, and without negative controls, indicating *de novo* decontamination capability. Applied to a coronary artery disease cohort, BootDA refined the original signature to two co-enriched genera, *Klebsiella* and *Gemmiger*, and excluded likely contaminants. BootDA is available as an R package and could generalise to other sparse, high dimensional biological data.
