## Supplementary Code for "Bias-mitigated microbiome inference refines coronary artery disease signature": flow_loads.csv

sample_id	sample_alias	flow_cytometry_total_microbial_load_cells_per_g_frozen_feces
ERR2088830	DC01	5314887324
ERR2088831	DC02	61042558217
ERR2088832	DC03	8409441603
ERR2088833	DC04	32494562535
ERR2088834	DC05	18764726648
ERR2088835	DC06	12110411381
ERR2088836	DC07	14660465393
ERR2088837	DC08	94291923126
ERR2088838	DC09	11438369157
ERR2088839	DC10	7208134178
ERR2088840	DC11	17961581253
ERR2088841	DC12	1.12399E+11
ERR2088842	DC13	48073771982
ERR2088843	DC14	48871825000
ERR2088844	DC15	57857074420
ERR2088845	DC16	16078707428
ERR2088846	DC17	49526146305
ERR2088847	DC18	15501173550
ERR2088848	DC19	25077773966
ERR2088849	DC20	83992769634
ERR2088850	DC21	17572221569
ERR2088851	DC22	1.12523E+11
ERR2088852	DC23	81790788530
ERR2088853	DC24	37664569474
ERR2088854	DC25	60352099591
ERR2088855	DC26	98691161158
ERR2088856	DC27	68314356782
ERR2088857	DC28	12194333170
ERR2088858	DC29	57346163417
ERR2088859	DC30	99183906832
ERR2088860	DC31	2.17221E+11
ERR2088861	DC32	1.5133E+11
ERR2088862	DC33	90299128192
ERR2088863	DC34	95809600876
ERR2088864	DC35	1.32036E+11
ERR2088865	DC36	39495621712
ERR2088866	DC37	1.19272E+11
ERR2088867	DC38	1.38186E+11
ERR2088868	DC39	1.21428E+11
ERR2088869	DC40	1.4594E+11
ERR2088870	DC41	2.24755E+11
ERR2088871	DC42	72756226469
ERR2088872	DC43	35927546063
ERR2088873	DC44	1.07629E+11
ERR2088874	DC45	1.30777E+11
ERR2088875	DC46	41841212649
ERR2088876	DC47	22764340926
ERR2088877	DC48	1.72987E+11
ERR2088878	DC49	46425487958
ERR2088879	DC50	1.53063E+11
ERR2088880	DC51	95590999034
ERR2088881	DC52	2.08496E+11
ERR2088882	DC53	53070915155
ERR2088883	DC54	18359008555
ERR2088884	DC55	70503715565
ERR2088885	DC56	58500810719
ERR2088886	DC57	89307497088
ERR2088887	DC58	1.47599E+11
ERR2088888	DC59	19187237081
ERR2088889	DC60	2.17277E+11
ERR2088890	DC61	2.53526E+11
ERR2088891	DC62	25395316913
ERR2088892	DC63	22507873775
ERR2088893	DC64	1.42169E+11
ERR2088894	DC65	1.16276E+11
ERR2088895	DC66	1.42347E+11
ERR2088896	DC67	1.61478E+11
ERR2088897	DC68	5853245978
ERR2088898	DC69	47942791702
ERR2088899	DC70	28769973004
ERR2088900	DC71	1.68931E+11
ERR2088901	DC72	1.26572E+11
ERR2088902	DC73	1.17499E+11
ERR2088903	DC74	1.16252E+11
ERR2088904	DC75	1.77108E+11
ERR2088905	DC76	74197893718
ERR2088906	DC77	48330742911
ERR2088907	DC78	2.03677E+11
ERR2088908	DC79	1.87211E+11
ERR2088909	DC80	1.74671E+11
ERR2088910	DC81	75065628771
ERR2088911	DC82	54160688666
ERR2088912	DC83	1.65006E+11
ERR2088913	DC84	2.15345E+11
ERR2088914	DC85	1.50051E+11
ERR2088915	DC86	1.91391E+11
ERR2088916	DC87	20159773225
ERR2088917	DC88	38956568917
ERR2088918	DC89	1.23582E+11
ERR2088919	DC90	98056602368
ERR2088920	DC91	1.84826E+11
ERR2088921	DC92	54837809766
ERR2088922	DC93	70590688175
ERR2088923	DC94	1.32689E+11
ERR2088924	DC95	98343121358
